# The link between antibiotic resistance level and soil physico-chemical properties

**DOI:** 10.1101/2025.03.17.643646

**Authors:** Mateusz Szadziul, Agata Goryluk-Salmonowicz, Magdalena Popowska

## Abstract

Antimicrobial resistance (AMR) is a critical global health concern. While AMR research has primarily focused on medical and veterinary settings, the spread of antibiotic-resistant bacteria (ARB) and antibiotic resistance genes (ARGs) through natural environments, including soil, remains poorly understood. This study investigates the relationship between soil physico-chemical properties and ARG abundance in environments with varying levels of anthropogenic impact.Soil samples were collected from agricultural fields (both manured and non-manured) and forests, analyzed for 24 physico-chemical parameters, and subjected to DNA extraction. High-throughput qPCR was used to quantify 27 clinically relevant ARGs and 5 mobile genetic elements (MGEs) in the samples. Results revealed significant differences in soil properties between arable and forest soils, particularly in water content, humus levels, sand and silt proportions, and mercury concentration (p≤0.05). Arable soils exhibited a significantly higher abundance of ARGs and MGEs (p=0.0247), with certain resistance genes found exclusively in agricultural environments. Correlation analysis identified strong positive associations between MGEs and ARGs, highlighting the role of genetic elements in AMR dissemination. Additionally, soil properties such as aluminum, nitrogen, and magnesium showed positive correlations with ARG and MGE abundance, while sand content and the carbon-to-nitrogen ratio displayed inverse correlations. The results indicate that heavy metal contamination may play a substantial role in AMR spread through co-selection mechanisms. These findings emphasize the influence of environmental factors on AMR dynamics and highlight the need to integrate soil ecology into AMR mitigation strategies within the One Health framework.
