## Supplementary material for "The link between antibiotic resistance level and soil physico-chemical properties": Table S2

### Sheet: Table S2
Table S2. Results of statistical analyses
T-test - genes in field and forest soils
Group	Gene	P value	Mean of Field	Mean of Forest	Difference	SE of difference	t ratio	df
MGE	intI1_1	0,062278	0,463	0	0,463	0,1594	2,904	3
Vancomycin	vanA	0,143624	0,3785	0,08285	0,2957	0,08751	3,378	1,239
Aminoglycoside	aac3-VI	0,235547	0,7241	0,2425	0,4816	0,2208	2,181	1,226
Aminoglycoside	aph3-ib	0,095367	0,1493	0,02689	0,1224	0,0282	4,342	1,34
Aminoglycoside	aac(6')-Ib_3	0,068028	0,00544	0,001474	0,003966	0,001361	2,915	2,77
Aminoglycoside	aph3-via	0,391002	0,0000685100	0	0,0000685100	0,0000685100	1	3
MGE	orf37-IS26	0,114409	0,1232	0,02248	0,1007	0,02253	4,472	1,156
MGE	IncP_oriT	0,109587	0,004673	0,000905	0,003768	0,0009782	3,852	1,352
MGE	IncW_trwAB	0,263588	0,002441	0,000806	0,001635	0,000858	1,906	1,276
MGE	Tn5	0,09724	0,0002185	0	0,0002185	9,16E-05	2,384	3
Sulfonamide	sul1_1	0,049614	0,03486	0,005559	0,0293	0,005767	5,08	1,718
MLSB	mphA_1	0,035091	0,07951	0,01146	0,06805	0,01228	5,54	1,892
MLSB	ermB_1	0,391002	0,0000417800	0	0,0000417800	0,0000417800	1	3
MLSB	ermF_1	0,391002	0,0001055	0	0,0001055	0,0001055	1	3
Phenicol	floR_1	0,05767	0,02181	0,002577	0,01923	0,002735	7,031	1,263
Phenicol	cmlA_2	0,011967	0,003616	0,000369	0,003247	0,0004795	6,771	2,462
Beta Lactam	blaCTX-M_2	0,083629	0,02439	0,00414	0,02025	0,004347	4,659	1,374
Beta Lactam	blaCTX-M	0,226512	0,01534	0,004578	0,01076	0,004428	2,43	1,12
Beta Lactam	blaOXA48	0,019663	0,01568	0,002279	0,0134	0,00298	4,497	3,061
Beta Lactam	blaCMY2	0,360995	0,00835	0,003277	0,005073	0,003311	1,532	1,042
Beta Lactam	blaVIM	0,233556	0,0007911	0,0002375	0,0005536	0,0002492	2,221	1,209
Beta Lactam	blaTEM	0,022632	0,0004025	0,0000458000	0,0003567	0,0000556900	6,404	2,031
Beta Lactam	blaOXA58		0	0	0	0
Colistin	mcr1	0,174394	0,01233	0,003125	0,009208	0,00306	3,009	1,169
Colistin	mcr3		0	0	0	0
Quinolone	qnrB	0,233663	0,005259	0,001554	0,003705	0,001612	2,299	1,154
Quinolone	qnrA	0,010862	0,0001718	0	0,0001718	3,03E-05	5,671	3
Quinolone	qnrS_1	0,000028	0,0000962500	0	0,0000962500	0,0000022580	42,62	3
Tetracycline	tetW	0,278186	0,003157	0,000192	0,002965	0,002251	1,317	3,044
Tetracycline	tetM_2	0,355809	0,0007887	0	0,0007887	0,0007243	1,089	3
Tetracycline	tetO_1	0,391002	0,000148	0	0,000148	0,000148	1	3
Trimethoprim	dfrA1_1	0,277946	0,0004735	0	0,0004735	0,0003582	1,322	3
T-test - physicochemical factors in field and forest soils
Factor	Unit	P value	Mean of Field	Mean of Forest	Difference	SE of difference	t ratio	df
pH-value	-	0,087901	6,175	4,87	1,305	0,5124	2,547	2,871
Water content	%	0,014177	18,5	4,5	14	3,342	4,19	3,95
Humus	%	0,046214	2,9	1,85	1,05	0,3279	3,202	3,139
Sand	%	0,020144	51,73	87,55	-35,83	9,495	3,773	3,935
Silt	%	0,020945	38,88	7,65	31,23	8,062	3,873	3,683
Clay	%	0,061963	9,45	4,85	4,6	1,618	2,844	3,143
total nitrogen	%	0,071419	0,1728	0,0715	0,1013	0,03703	2,734	3,01
Carbon to nitrogen	ratio	0,134919	10,21	15,58	-5,368	1,784	3,009	1,481
Phosphorus	mg/kg	0,674958	87,25	98	-10,75	20,97	0,5126	1,461
Potassium	mg/kg	0,181713	284	23,5	260,5	150,8	1,728	3,024
Magnesium	mg/kg	0,065809	117,3	20	97,25	35,84	2,714	3,296
Iron	mg/kg	0,225692	755,3	148,5	606,8	399	1,521	3,001
Manganese	mg/kg	0,343323	122,9	48	74,94	68,72	1,09	3,584
Copper	mg/kg	0,098403	5,325	1,35	3,975	1,729	2,3	3,244
Zinc	mg/kg	0,385022	363,9	2,1	361,8	356,6	1,015	3
Boron	mg/kg	0,232486	1,1	0,1	1	0,677	1,477	3,131
Arsenic	mg/kg	0,071219	3,275	1,855	1,42	0,5668	2,505	3,713
Lead	mg/kg	0,386962	183	8,83	174,2	172,5	1,01	3,002
Chromium	mg/kg	0,29087	42,1	5,245	36,86	28,87	1,277	3,028
Nickel	mg/kg	0,06649	12,4	2,53	9,87	3,887	2,539	3,845
Vanadium	mg/kg	0,918634	16,45	15,27	1,18	9,349	0,1262	1,099
Mercury	mg/kg	0,040519	0,04	0,02	0,02	0,005774	3,464	3
Aluminium	g/kg	0,088127	9,35	5,25	4,1	1,502	2,729	2,496
Calcium	g/kg	0,104288	2,428	0,5445	1,883	0,8173	2,304	3,011
