## Supplementary material for "The link between antibiotic resistance level and soil physico-chemical properties": Table S3

### Sheet: Table S3
Table S3. List of target genes screened
Target type	Target group	Target gene	Forward primer	Reverse primer
Bacterial abundance	16S rRNA gene	16S rRNA	GGGTTGCGCTCGTTGC	ATGGYTGTCGTCAGCTCGTG
MGE	Class 1 Integron integrase	intI1_1	CGAACGAGTGGCGGAGGGTG	TACCCGAGAGCTTGGCACCCA
MGE	Insertion sequence	orf37-IS26	GCCGGGTTGTGCAAATAGAC	TGGCAATCTGTCGCTGCTG
MGE	IncP type plasmids	IncP_oriT	CAGCCTCGCAGAGCAGGAT	CAGCCGGGCAGGATAGGTGAAGT
MGE	IncW type plasmids	IncW_trwAB	AGCGTATGAAGCCCGTGAAGGG	AAAGATAAGCGGCAGGACAATAACG
MGE	Transposon	Tn5	TCAGAGGCAGCGGTATACGA	GGTTGATTCAGTTAAAGTACGTAAAACTTT
ARG	Vancomycin resistance gene	vanA	GGGCTGTGAGGTCGGTTG	TTCAGTACAATGCGGCCGTTA
ARG	Aminoglycoside resistance gene	aac3-VI	CGTCACTTATTCGATGCCCTTAC	GTCGGGCGCGGCATA
ARG	Aminoglycoside resistance gene	aph3-ib	AACAGGTTTGGGAGGCGATG	CGCAACAAGCCTCTCCTGAA
ARG	Aminoglycoside resistance gene	aac(6')-Ib_3	AGAAGCACGCCCGACACTT	GCTCTCCATTCAGCATTGCA
ARG	Aminoglycoside resistance gene	aph3-via	TCTCATGGCGATATCACGGATAG	TTTCCTCCGATGCATCCTCTC
ARG	Sulfonamide resistance gene	sul1_1	CGCACCGGAAACATCGCTGCAC	TGAAGTTCCGCCGCAAGGCTCG
ARG	MLSB resistance gene	mphA_1	CTGACGCGCTCCGTGTT	GGTGGTGCATGGCGATCT
ARG	MLSB resistance gene	ermB_1	TAAAGGGCATTTAACGACGAAACT	TTTATACCTCTGTTTGTTAGGGAATTGAA
ARG	MLSB resistance gene	ermF_1	CAGCTTTGGTTGAACATTTACGAA	AAATTCCTAAAATCACAACCGACAA
ARG	Phenicol resistance gene	floR_1	ATTGTCTTCACGGTGTCCGTTA	CCGCGATGTCGTCGAACT
ARG	Phenicol resistance gene	cmlA_2	TAGGAAGCATCGGAACGTTGAT	CAGACCGAGCACGACTGTTG
ARG	Betalactam resistance gene	blaCTX-M_2	GCCGCGGTGCTGAAGA	ATCGGATTATAGTTAACCAGGTCAGATTT
ARG	Betalactam resistance gene	blaCTX-M	CGTACCGAGCCGACGTTAA	CAACCCAGGAAGCAGGCA
ARG	Betalactam resistance gene	blaOXA48	TGTTTTTGGTGGCATCGAT	GTAAMRATGCTTGGTTCGC
ARG	Betalactam resistance gene	blaCMY2	GCGAGCAGCCTGAAGCA	CGGATGGGCTTGTCCTCTT
ARG	Betalactam resistance gene	blaVIM	GCACTTCTCGCGGAGATTG	CGACGGTGATGCGTACGTT
ARG	Betalactam resistance gene	blaTEM	CGCCGCATACACTATTCTCAG	GCTTCATTCAGCTCCGGTTC
ARG	Betalactam resistance gene	blaOXA58	GCAATTGCCTTTTAAACCTGA	CTGCCTTTTCAACAAAACCC
ARG	Colistin resistance gene	mcr1	CACATCGACGGCGTATTCTG	CAACGAGCATACCGACATCG
ARG	Colistin resistance gene	mcr3	CCAATCAAAATGAGGCGTTAGCATAT	TAACGAAATTGGCTGGAACAATCTC
ARG	Quinolone resistance gene	qnrB	GCGACGTTCAGTGGTTCAGA	GCTGCTCGCCAGTCGAA
ARG	Quinolone resistance gene	qnrA	AGGATTTCTCACGCCAGGATT	CCGCTTTCAATGAAACTGCAA
ARG	Quinolone resistance gene	qnrS_1	CCACTTTGATGTCGCAGATCTTC	CCCTCTCCATATTGGCATAGGAAA
ARG	Tetracycline resistance gene	tetW	ATGAACATTCCCACCGTTATCTTT	ATATCGGCGGAGAGCTTATCC
ARG	Tetracycline resistance gene	tetM_2	GCAATTCTACTGATTTCTGC	CTGTTTGATTACAATTTCCGC
ARG	Tetracycline resistance gene	tetO_1	ATGTGGATACTACAACGCATGAGATT	TGCCTCCACATGATATTTTTCCT
ARG	Trimethoprim resistance gene	dfrA1_1	GGAATGGCCCTGATATTCCA	AGTCTTGCGTCCAACCAACAG
